# A scalable platform for efficient CRISPR-Cas9 chemical-genetic screens of DNA damage-inducing compounds

**DOI:** 10.1101/2023.06.16.545157

**Authors:** Kevin Lin, Ya-Chu Chang, Maximilian Billmann, Henry N. Ward, Khoi Le, Arshia Hassan, Urvi Bhojoo, Katherine Chan, Michael Costanzo, Jason Moffat, Charles Boone, Anja-Katrin Bielinsky, Chad L. Myers

## Abstract

Current approaches to define chemical-genetic interactions (CGIs) in human cell lines are resource-intensive. We designed a scalable chemical-genetic screen platform by generating a DNA damage response (DDR)-focused custom sgRNA library. We performed five proof-of-principle compound screens and found that the compounds’ known modes-of-action (MoA) were enriched among the compounds’ CGIs. These scalable screens recapitulated expected CGIs at a comparable signal-to-noise ratio (SNR) relative to genome-wide screens. Furthermore, time-resolved CGIs, captured by sequencing screens at various time points, suggested an unexpected, late time point interstrand-crosslinking (ICL) repair pathway response to camptothecin-induced DNA damage. Our approach can facilitate screening compounds at scale and produce biologically informative CGI profiles.
