## Supplementary Table 2 for "A scalable platform for efficient CRISPR-Cas9 chemical-genetic screens of DNA damage-inducing compounds"

### Sheet: overlap hits
Compound	Source of genome-wide screen	Overlapping Hits	n_overlap_hits	Hits unique to scalable screen	n_unique_scalable	Hits unique to genome-wide screen	n_unique_gw	Hypergeometric overlap p-value
HU2	Olivieri	CCS, HUS1, POLE4, RAD1, SCAP, SCD	6	AP2S1, ATF7IP, ATP6AP2, BRAP, BTAF1, C9orf41, CAB39, DDX11, FLCN, GGNBP2, MBTPS2, MMGT1, NAA30, PKMYT1, POLE3, PPP6C, PUM1, RABGEF1, RAD9A, RNASEH2A, RNASEH2B, RNASEH2C, RTEL1, SETDB1, STIP1, SUB1, TAF13, UBA3, UBE2M, WDR7	30	ATR, RAD17, ARID2, CELF1, DAXX, FEN1, LCMT1, MEN1, NXT1, WDR1, ACTR1A, BPTF, EMSY, CDC40, CDK13, CHEK1, CYB5R4, DPF2, FANCM, FASN, FBXW7, ITGA5, KIF14, MAP2K5, MBNL1, MCM4, NF2, NHLRC2, ORC2, PTAR1, RAD51B, RECQL5, SETD1B, SPOP, TFRC, TIPRL, ZBTB7A	37	2.34707e-10
CPT1	Our Data	ACTR1A, CCNC, CELF1, CENPX, CRAMP1, CSK, DDX5, DHX35, EIF4H, EME1, FANCA, FANCB, FANCC, FANCI, GATAD1, GRHL2, H1-2, HNRNPD, KCTD5, LAMTOR5, MCM9, MSH6, MUS81, OTUD5, PARP1, PDCD5, PELO, PGP, POLE3, POLE4, PSMC3IP, PTEN, RAD18, RAD51B, RAD54L, RECQL5, RNF8, RPS25, SAP30, SINHCAF, SMARCD1, STK11, TADA1, TAF4, TAF5L, TEN1, TFAP4, TSC1, TSC2, UBE2T, VPS16, VPS45, XRCC1	53	ACAD9, ACPP, ADAD2, ADRM1, AGAP1, AGFG1, AKAP10, ANAPC13, ANKRD32, ATP5B, AUNIP, BAG6, BRCC3, BRD9, BRE, C11orf73, C12orf66, C16orf72, C17orf70, C17orf89, C19orf43, C2, C7orf26, CC2D2B, CCDC86, CCNT1, CD3EAP, CDK6, CDK8, CEP152, CHD1, CKAP2L, CLDN9, COCH, COQ2, COQ5, CORO1C, COX17, COX7C, CRKL, CSTF2, CUL3, DCAF15, DCP2, DCTD, DDI2, DEK, DEPDC5, DIRAS3, DPH5, DPH6, DTX2, DUSP12, EEF1G, EFCAB6, EI…	261	NF2, LRP6, DYRK1A, CYB5R4, FBXW7, OTUB1, TIPRL, IMPDH2, POLB, E2F7, PTPA, RPA2, PAXIP1, HEXIM1, ANP32B, ARF4, WDR1, GSK3B, PCBP1, VHL, SCAP, BPTF, BRIP1, TTC4, STAG1, MCM4, RAD50, ERCC2, PBRM1, KDM6A, RBM10, ARID2, STAG2, BRCA1, BARD1, CAB39, SLX4, UBE2C, RPP25L, HDAC3, CDK4, MRE11, MAPK1, SLX1A, DBF4, FOSL1, TPT1, MCM3, BRD7, MED1, ATM, ATAD5, NHLRC2, XRCC2, KMT5A, PITRM1, E2F3, FEN1, CCND1, SCD…	199	3.95832e-42
CPT2	Olivieri	ATM, CCNC, CYB5R4, DBF4, EME1, MUS81, PARP1, PAXIP1, POLE3, POLE4, PTPA, RAD51B, RAD54L, RNF8, STAG2, TIPRL, XRCC1	17	ANAPC15, AUNIP, C16orf72, C19orf40, CDC25B, CHTF8, DDX11, DRAP1, DSCC1, ENO1, ESCO1, FOXM1, FZR1, HIRA, HUWE1, KDM8, NAA50, NBN, PALB2, PDS5B, PNKP, RAD51D, RNASEH2A, RPRD1B, SFR1, TDP1, TRIP12, USP37	28	DDX5, NF2, HNRNPD, LRP6, TADA1, DYRK1A, FBXW7, OTUB1, IMPDH2, POLB, E2F7, CELF1, RPA2, HEXIM1, OTUD5, ANP32B, ARF4, WDR1, GSK3B, PCBP1, VHL, SCAP, BPTF, BRIP1, SMARCD1, TTC4, PELO, STAG1, MCM4, PDCD5, RAD50, ERCC2, PBRM1, KDM6A, RBM10, ARID2, BRCA1, BARD1, CAB39, SLX4, UBE2C, RPP25L, HDAC3, CDK4, MRE11, MAPK1, SLX1A, FOSL1, TPT1, MCM3, BRD7, MED1, ATAD5, NHLRC2, XRCC2, VPS16, KMT5A, PITRM1, E2F3,…	235	1.31608e-20
OLA1	Our Data	CHD1L, DDX5, EME1, PARP1, PSMC3IP, RAD54L, STAG2, TADA2B, XRCC1	9	ANKRD49, AUNIP, C17orf70, C4orf27, CENPX, CSNK1A1, CXXC1, DCTD, DNPH1, EIF4E2, EXO1, FANCA, FANCD2, FANCE, GALE, GPI, HDAC3, HELQ, ITPA, JMJD6, KIAA1524, MEN1, NPRL2, PCYT2, PDS5A, POLB, RALB, SKA1, SMARCA4, SMARCAL1, TMEM30A, TSC1, TSC2, TYMS, UBE2K, UBE2T, WDR93	37	ATRIP, ITGB1, USP7, DYRK1A, CYB5R4, KRAS, POLE4, BRCA2, RAD51B, EIF3I, RPA2, PAXIP1, RAD51D, WDR1, VHL, MUS81, TTC4, BRCA1, BARD1, RPP25L, MED1, ATM, PARP2, E2F3, SCD, RNF8, UBA5, TIPRL, PSMD6, SRPRA, PTPA, MED25, JTB, LIG1, RIC1, WDHD1, SCAP, RBSN, RANBP1, STT3A, POLE3, PTEN, SPOP, MRE11, MAPK1, SLX1A, CCS, MAP2K5, CYB5B, BMPR1A, NF2, TADA1, FBXW7, SSR3, USP1, IMPDH2, ITGA5, PDSS1, TMEM208, E2F7…	108	1.33401e-11
OLA2	Olivieri	RAD51D	1	RAD50, TRAPPC2L, XRCC3	3	DDX5, ATRIP, ITGB1, USP7, DYRK1A, CYB5R4, KRAS, POLE4, BRCA2, RAD51B, EIF3I, RPA2, PAXIP1, WDR1, VHL, MUS81, TTC4, BRCA1, BARD1, RPP25L, EME1, MED1, RAD54L, ATM, PARP2, E2F3, SCD, RNF8, UBA5, TIPRL, PSMD6, SRPRA, PTPA, MED25, JTB, LIG1, RIC1, WDHD1, PSMC3IP, SCAP, RBSN, CHD1L, RANBP1, STT3A, STAG2, POLE3, PTEN, SPOP, MRE11, MAPK1, SLX1A, CCS, MAP2K5, CYB5B, XRCC1, BMPR1A, NF2, TADA1, FBXW7, SSR3,…	116	0.0256791
COL1	Our Data	ABCC1, BRD1, CCNC, COP1, CYB5R4, DBF4, DHX35, FMC1-LUC7L2, GGNBP2, KHDC4, MED1, MYL6, NF2, POLE4, PTEN, PTPA, RBSN, SAP30, SETD1B, TADA1, TADA2B, TIPRL, TM2D1, UBA5, VPS16, VPS18, ZBTB2	27	ACTA2, ACTR1B, ADIPOR2, AKT1, APEX2, APOL3, ARPC4, ASPM, ASXL3, ATMIN, ATP1A1, ATP1B3, ATP6AP1, ATP8B2, BAZ1B, BCAS2, BIRC6, BMS1, BRE, BRIP1, BRPF1, C19orf43, C1orf115, C1orf27, C1orf35, C1orf63, C7orf26, C8G, CALM3, CAPN5, CBLL1, CCDC22, CCDC6, CCND3, CCNF, CD164, CD34, CDC42, CDK13, CDK2, CDK6, CDK8, CELF1, CENPO, CFL1, CHAF1A, CHKA, CHM, CLASP1, CLIP1, CMIP, CNBP, CNOT4, COG3, COG4, COX6B1, C…	331	RNF8, VMP1, SUPT20H, DYRK1A, SSR3, SETDB1, MEN1, ITGA5, RAD51B, MED23, POLD3, EIF3I, PDS5A, TGFBR2, NXT1, KMT2A, PFKM, CREBBP, PAXIP1, OTUD5, PICALM, POT1, AP2S1, PPP6R3, STAG2, ZNF217, DOT1L, MAPK1, XRCC3, FOSL1, PTBP1, TPT1, SUZ12, WDR83OS, CTDNEP1, ZBTB7A, LCMT1, KMT5A, NUFIP2, PITRM1, BAK1, RAD51C, KLF5, UGP2, TINF2, MYH9, MED16, RUNX1, CDK11A, KRAS, EIF4G1, EP300, JTB, RIC1, MED24, RAD51D, M…	133	1.08008e-17
