## Supplementary Table 6 for "A scalable platform for efficient CRISPR-Cas9 chemical-genetic screens of DNA damage-inducing compounds"

### Sheet: gene to pathway mapping
pathway	genes
NHEJ	APLF, DCLRE1C, LIG4, MAD2L2, NBN, NHEJ1, NONO, POLL, POLM, PRKDC, RIF1, RNF168, TP53BP1, XRCC4, XRCC5, XRCC6
BER	APEX1, APLF, FEN1, LIG1, LIG3, PARP1, PARP2, POLB, POLE3, POLE4, POLL, UNG, XRCC1
NER	CHD1L, CUL4A, DDB1, DDB2, ERCC1, ERCC2, ERCC4, ERCC6, ERCC8, KAT7, LIG1, LIG3, POLD3, POLE, POLE3, POLE4, RPA1, RPA2, USP7, XPA, XPC
chromatin remodeling	ARID1A, ARID1B, ARID2, ATRX, BPTF, BRD7, CABIN1, CENPX, CHD1L, CHD4, CHD8, CXXC1, DAXX, DOT1L, EP300, ERCC6, FOXA1, H1.2, HDAC2, HDAC3, INO80B, L3MBTL3, PBRM1, SETDB1, SKI, SMARCA1, SMARCA4, SMARCB1, SMARCC1, SMARCD1, SUZ12
DNA replication	DNA2, FEN1, KAT7, LIG1, MCM10, MCM2, MCM3, MCM4, MCM6, MCM7, ORC2, POLD1, POLD3, POLE3, POLE4, RPA1, RPA2
ICL	BRCA1, BRCA2, BRIP1, DCLRE1A, ERCC4, FAN1, FANCA, FANCB, FANCC, FANCD2, FANCE, FANCF, FANCG, FANCI, FANCL, FANCM, PALB2, RAD51, RAD51C, RAD51D, SLX4, UBE2T, USP1
HR	ABRAXAS1, ATM, BARD1, BLM, BRCA1, BRCA2, BRIP1, DNA2, EME1, EXO1, FEN1, GEN1, MCM9, MRE11, MUS81, NBN, PALB2, RAD50, RAD51, RAD51B, RAD51C, RAD51D, RAD52, RAD54B, RAD54L, REV1, RMI1, RMI2, RNF168, RNF8, RPA1, RPA2, SLX4, XRCC2, XRCC3
MMEJ	ERCC1, FEN1, LIG3, MRE11, NBN, PARP1, POLQ, XRCC1
MMR	EXO1, LIG1, MLH1, MLH3, MSH2, MSH6, PMS1, PMS2, POLD3, RPA1, RPA2
checkpoint	ATM, ATR, ATRIP, BRCA1, CHEK1, CHEK2, HUS1, MRE11, NBN, RAD1, RAD17, RAD50, RNF168, RNF8, RPA1, TOPBP1, TP53, TP53BP1
TLS	POLD3, POLI, POLK, RAD18, REV1, UBE2A
